# Evaluating the reliability of tools for mRNA annotation and IRES studies

**DOI:** 10.64898/2026.03.29.707813

**Authors:** Gemma E. May, Christina Akirtava, Joel McManus

**Affiliations:** Department of Biological Sciences, Carnegie Mellon University, Pittsburgh PA 15213; Department of Human Genetics, University of Utah School of Medicine, Salt Lake City, 84132; Computational Biology Department, Carnegie Mellon University, Pittsburgh PA 15213

## Abstract

Since the discovery of viral Internal Ribosome Entry Sites (IRESes), researchers have sought similar elements in mammalian genes, termed “cellular IRESes”. However, the plasmids used to measure cellular IRES activity are vulnerable to false-positives due to promoter activity in candidate IRESes. Orthogonal methods are needed to validate putative IRESes while carefully avoiding known artifacts. Recently, Koch et al. proposed approaches for studying IRESes, primarily circular RNA-generating plasmids, and for validating mRNA transcripts using smFISH and qRT-PCR. Here, we demonstrate confounding variables and artifacts in each approach that can lead to unwarranted conclusions about potential cellular IRES activity. We show the back-splicing circRNA plasmid creates linear mRNA artifacts associated with false-positive IRES signals. Using orthogonal assays validated with viral IRESes, we find putative cellular IRESes reported using the back-splicing plasmid have no IRES activity. Furthermore, we demonstrate that smFISH and qRT-PCR can misidentify nuclear ncRNAs as mRNAs and we validate a single molecule sequencing assay for identifying mRNA 5’ ends. Our work establishes reliable methods for robust transcript annotation and IRES studies that avoid documented artifacts.
