## Supplementary material for "Evaluating the reliability of tools for mRNA annotation and IRES studies": Now Table S2

### Sheet: Primers and Gene Fragments
Method	Type	Name	Sequence
mRuby3-ZK-spEGFP cloning	primer	Vect-F3-PstI-F	CAGGAGGTTGAGGCTGCAGTG
mRuby3-ZK-spEGFP cloning	primer	Vect-frag-3-R	CCTCTAGACTCGAGCGGCCGCTAATGCCTACCAGGTTCATTAC
mRuby3-ZK-spEGFP cloning	gene fragment	CMV/mRuby/Alu/spGFP	GACGGATCGGGAGATCTCCCGATCCCCTATGGTGCACTCTCAGTACAATCTGCTCTGATGCCGCATAGTTAAGCCAGTATCTGCTCCCTGCTTGTGTGTTGGAGGTCGCTGAGTAGTGCGCGAGCAAAATTTAAGCTACAACAAGGCAAGGCTTGACCGACAATTGCATGAAGAATCTGCTTAGGGTTAGGCGTTTTGCGCTGCTTCGCGATGTACGGGCCAGATATACGCGTTGACATTGATTATTGACTAGTTATTAATAGTAATCAATTACGGGGTCATTAGTTCATAGCCCATATATGGAGTTCCGCGTTACATAACTTACGGTAAATGGCCCGCCTGGCTGACCGCCCAACGACCCCCGCCCATTGACGTCAATAATGACGTATGTTCCCATAG…
mRuby3-ZK-spEGFP cloning	primer	TWLF-F	GACGGATCGGGAGATCTCCC
mRuby3-ZK-spEGFP cloning	primer	TWLF-R	GATTACAGCTCACTGCAGCC
mRuby3-ZK-spEGFP cloning	primer	MMHoxa9-Zkscan-F	GACGAGCTGTACAAGTAAGATTTGATCTTTTAATCTTCGTTGG
mRuby3-ZK-spEGFP cloning	primer	MMHoxa9-Zkscan-R	TCGCCCTTGCTCACCATGATTGCAGTAGCCCGCGCCTGGC
mRuby3-ZK-spEGFP cloning	primer	MMChrdl1-Zkscan-F	GACGAGCTGTACAAGTAAGATGTGTGGTGGGGGCGCTGCGT
mRuby3-ZK-spEGFP cloning	primer	MMChrdl1-Zkscan-R	TCGCCCTTGCTCACCATGATCTTCTACTTTTTTCTCCTTC
mRuby3-ZK-spEGFP RT-PCR	primer	Univ-5pGFP-RT	GAAACCTTGCTTCTTACCTCG
mRuby3-ZK-spEGFP RT-PCR	primer	EGFP-F	GAACGGCATCAAGGTGAACTTC
mRuby3-ZK-spEGFP RT-PCR	primer	EGFP-R	CTTGTACAGCTCGTCCATGC
mRuby3-ZK-spEGFP RT-PCR	primer	Hoxa9-UTR-F	AGGCGCGGGCTACTGCAATC
mRuby3-ZK-spEGFP RT-PCR	primer	Hoxa9-I-R	CAGCTCCACGATCTGGTTTG
mRuby3-ZK-spEGFP RT-PCR	primer	Chrdl1-UTR-F	CATTTTGCAGTAGCTCGAAGGAG
mRuby3-ZK-spEGFP RT-PCR	primer	Chrdl1-I-R	GCACTTTCCCATCACGCAGC
Luciferase vector construction	primer	IRES-hairpin	GGAGACCCAAGCTGGCTAGTATTTGGGGCGCGTGGTGGCGGCTGCAGCCGCCACCACGCGCCCCGGCTAGTTAACGTTCGATCGG
Luciferase vector construction	primer	T7-Stem-insert-F	ACTTTAGAGCTCTAATACGACTCACTATAGGGGAGACCCAAGCTGGCTAGT
Luciferase vector construction	primer	T7-Stem-insert-R	TCAGTTAAGCTTGGATGCGGACTCCGATCGAACGTTAACTAGC
Luciferase vector construction	primer	T7-Gcap-F	CTAATACGACTCACTATAGGGATCGGAGTCCGCATCCAAGCGATCA
Luciferase vector construction	primer	T7-Gcap-R	AGCTTGATCGCTTGGATGCGGACTCCGATCCCTATAGTGAGTCGTATTAGAGCT
Luciferase vector construction	primer	N-luc-BglII-F	AGATCTGTCTTCACACTCGAAG
Luciferase vector construction	primer	N-luc-NotI-R	AGCGGCGCGGCCGCCCCGACTCTAGAA
Luciferase vector construction	primer	EMCV-snap-F	TCGGAGTCCGCATCCAAGCTTGCCCTCGAGCGGGATCAATTC
Luciferase vector construction	primer	EMCV-snap-T7-F	GAGTCCGCATCCAAGCGATCAAGCTTGCCCTCGAGCGGGATCAATTC
Luciferase vector construction	primer	EMCV-snap-R	AAATCTTCGAGTGTGAAGACAGATCTCATATTATCATCGTGTTTTTC
Luciferase vector construction	primer	HCV-HindIII-F	GCGATCAAGCTTCCTGTGAGGAACTACTGTCT
Luciferase vector construction	primer	HCV-BglII-R	GAAGACAGATCTCATTTTTCTTTGAGGTTTAG
Luciferase vector construction	primer	crpV-HindIII-F	GCGATCAAGCTTAAAGCAAAAATGTGATCTTGC
Luciferase vector construction	primer	crpV-BglII-R	GAAGACAGATCTCATGGTATCTTGAAATGTAGC
Luciferase vector construction	primer	mCHRDL1-HindIII-F	AGTGAAGCTTGTGTGGTGGGGGCGCTGCGTGATG
Luciferase vector construction	primer	mCHRDL1-BglII-R	AATCACAGATCTGCCTTTCATGCCATCCATCTTCTAC
Luciferase vector construction	primer	mHOXA9-IRES-HindIII-F	AGTGAAGCTTTGATCTTTTAATCTTCGTTGGCCAC
Luciferase vector construction	primer	mHOXA9-BglII-R	AATCACAGATCTGCCCCCGGTGGTGGCCATTGCAGT
Luciferase vector construction	primer	MM-Hoxa9-real-HindIII-F	ATCGTAAAGCTTCTGGTGCCACCAAGTTGTTAC
Luciferase vector construction	primer	N-luc-BglII-R	CTTCGAGTGTGAAGACAGATCT
Luciferase vector construction	primer	IRES-US-UNIV-F	GGTACCGAGCTCGGATCC
Luciferase vector construction	primer	Nluc-R	CTTCGAGTGTGAAGACCAT
Luciferase vector construction	primer	Vector-HindIII-F	GCATCCAAGCGATCAAGCTT
Luciferase vector construction	primer	Vector-BglII-R	CGAGTGTGAAGACAGATCTCAT
Luciferase vector cloning	gene fragment	CDK11a	GGTACCGAGCTCGGATCCAAGAAAGGGACCTGCTGTCCGACTTACAGGACATCAGCGACAGCGAGAGGAAGACCAGCTCGGCCGAGTCCTCGTCAGCGGAATCAGGCTCAGGTTCTGAGGAAGAAGAGGAGGAGGAGGAAGAGGAGGAGGAGGAAGGGAGCACCAGTGAAGAATCAGAGGAGGAGGAGGAGGAAGAGGAAGAGGAGGAGGAGGAGACCGGCAGCAACTCTGAGGAGGCATCAGAGCAGTCTGCCGAAGAAGTAAGTGAGGAAGAAATGAGTGAAGATATGGTCTTCACACTCGAAG
Luciferase vector cloning	gene fragment	Scramble 1	GGTACCGAGCTCGGATCCAAAGAACTGAGGGAGGAGGGACACCAGGTAGACAGTTGAGTCGGACTGGCGCTGGAGGAAGGCCGACTAGGGAAACGGCCAAAGTCAGTAGGTGAAAGAGGGCGGAAGGGCGAAGGCAGGTAGACTCGGGCGGTGAATAGCGACGAGGGGAGACATACATCAAGAGCGACGGCGAACCAAGTGCGTAGACGAAAGTCACTAGAGAAAGAGAGGAGAAAGGACGGACAAAGGCGGGCCAAGGTAGGCGGTAAAGGACTATGAGTGAAGATATGGTCTTCACACTCGAAG
Luciferase vector cloning	gene fragment	Scramble 2	GGTACCGAGCTCGGATCCCCAGAAGGCCACAGCAGACGCAGCTATAAGGAACTAAGCTAGAAAAGAAAGCGGCCTGGGGTGTGAGGGGACAGGAACGGAAGTCACGGAACGTAATTAGAACACCAAGTAGCACGTAGGGGGGACGCGCAGACCGTGGCATAAGGAAACCTACGGGTGGGGGGATAGCAGGAAGGGAGTTAAGAGAAGGACATAGAGAGGAGGGGGGGAAGCGGACGGTACGACGGGAGAATAGGAGAGCCACGAGGGAGGGCATAATGAGTGAAGATATGGTCTTCACACTCGAAG
Luciferase vector cloning	gene fragment	Scramble 3	GGTACCGAGCTCGGATCCTAGGCCGCGAACGAGACGCCCAAATAGCGGTAGGAGGGAGGGGAGGGGGGCGAGGGTTAGGTAGCACGCGCAAGAGTCAGAATCTGACGGGAGCAGAGAAAAAAAGGAGCAGGCAAAACAAAGCAGCGACAAACGGGACGAGCTAGAGACGGTAGGCGTCAGATAAAGCGGTGTCGAAGAGACAGCGTTAGTAAACCACAAGGGGGGGGCAAAGAGCATTAACGACGCAGGGGGGGAAGGTAGGGTTAGAGATCGAGATGAGTGAAGATATGGTCTTCACACTCGAAG
Luciferase vector cloning	gene fragment	Dlx1	GCATCCAAGCGATCAAGCTTCAGGCGTTGGGGGCGGGCGAAGGGTGGGGACAGCAAGGGGGAGGGCGACGGCAGGGCGCGGCTGGTTGGTTTCTGGGGCGGGAAGCGCGCGAGGGAGGCGGGAGGCTGGAGTCGCGCGCCTTCGAGGTTCCTGCGCGGACGCCGCAGCCCATTGTGCGTCCCGCTCCGCGCGCTCTGTTGCAGAGGAGCCCCGGCCGGGACGTGTGGACCGGATTCTCCCCAGGCCGGGCCGCGTCGCCCGCTCTAGTCCAGCCGAGCCCGAGCTTCTCGGACCAATCCCCGGTGATTATGCAAGAGAGCCGACCAATCAGCTCCACCAGCTCATGAATATTTATGACCTTGGCTGAGTCAAGACTTTGAACCGAGTTTGGGGAGCTCG…
Tornado-split-nLuc vector cloning	primer	CDK11-EcoRI-F	ACAGTAGAATTCAAGAAAGGGACCTGCTGTCCGAC
Tornado-split-nLuc vector cloning	primer	CDK11-BsiWI-R	AACTGACGTACGCATATCTTCACTCATTTCTTC
Tornado-split-nLuc vector cloning	primer	SCR1-EcoRI-F	ACAGTAGAATTCAAAGAACTGAGGGAGGAGGGAC
Tornado-split-nLuc vector cloning	primer	SCR1-BsiWI-R	AACTGACGTACGCATATCTTCACTCATAGTCC
Tornado-split-nLuc vector cloning	primer	SCR2-EcoRI-F	ACAGTAGAATTCCCAGAAGGCCACAGCAGACG
Tornado-split-nLuc vector cloning	primer	SCR2-BsiWI-R	AACTGACGTACGCATATCTTCACTCATTATGC
Tornado-split-nLuc vector cloning	primer	SCR3-EcoRI-F	ACAGTAGAATTCTAGGCCGCGAACGAGACGCC
Tornado-split-nLuc vector cloning	primer	SCR3-BsiWI-R	AACTGACGTACGCATATCTTCACTCATCTCGATC
Tornado-split-nLuc vector cloning	primer	MMHOXA9-UTR-EcoRI-F	ACAGTAGAATTCCTGGTGCCACCAAGTTGTTAC
Tornado-split-nLuc vector cloning	primer	MMHOXA9-BsiWI-R	AACTGACGTACGGCCCCCGGTGGTGGCCATTG
Tornado-split-nLuc vector cloning	primer	MMHOXA9-EcoRI-F	ACAGTAGAATTCTGATCTTTTAATCTTCGTTG
Tornado-split-nLuc vector cloning	primer	MMCHRDL1-BsiWI-R	AACTGACGTACGGCCTTTCATGCCATCCATCTTC
Tornado-split-nLuc vector cloning	primer	MMCHRDL1-EcoRI-F	ACAGTAGAATTCGTGTGGTGGGGGCGCTGCGTG
Tornado-split-nLuc vector cloning	primer	HCV-EcoRI-F	ACAGTAGAATTCCCTGTGAGGAACTACTGTCTTC
Tornado-split-nLuc vector cloning	primer	HCV-BsiWI-R	AACTGACGTACGCATTTTTCTTTGAGGTTTAGGATTC
Tornado-split-nLuc vector cloning	primer	EMCV-EcoRI-F	ACAGTAGAATTCGCCCTCGAGCGGGATCAATTC
Tornado-split-nLuc vector cloning	primer	EMCV-BsiWI-R	AACTGACGTACGCATATTATCATCGTGTTTTTCAAAG
Tornado-split-nLuc vector cloning	primer	CRPV-EcoRI-F	ACAGTAGAATTCAAAGCAAAAATGTGATCTTGC
Tornado-split-nLuc vector cloning	primer	CRPV-BsiWI-R	AACTGACGTACGCATGGTATCTTGAAATGTAGCAG
Tornado-split-nLuc vector cloning	primer	MMDLX1-EcoRI-F	ACAGTAGAATTCCAGGCGTTGGGGGCGGGCGAAG
Tornado-split-nLuc vector cloning	primer	MMDLX1-BsiWI-R	AACTGACGTACGCATCTCTTCTCGCGGGGTCTGGGTG
mRNA luciferase assays	primer	phMGFP-T7-F	TAATACGACTCACTATAGG
mRNA luciferase assays	primer	phMGFP-GFP3p-R	TTTTTTTTTTTTTTTTTTTTTTTTTTTTTTTTTTTTTTTTTTTTTTTTTTTTTTTTTTTTTTTTTTTTTTTGCTCGAAGCATTAACCCTC
Polysome profiling and q-RT-PCR	primer	nluc-seq-R	AGGTTGTAGCCGGCTGTCTG
Polysome profiling and q-RT-PCR	primer	SCR1-F	AAGTCAGTAGGTGAAAGAGG
Polysome profiling and q-RT-PCR	primer	SCR1-R	CTTCACTCATAGTCCTTTAC
Polysome profiling and q-RT-PCR	primer	HS-GAPDH-F	AATCCCATCACCATCTTCCA
Polysome profiling and q-RT-PCR	primer	HS-GAPDH-R	TGGACTCCACGACGTACTCA

### Sheet: IRES candidate sequences
Insert	Sequence
Mouse HOXA9 promotor (putative IRES)	TGATCTTTTAATCTTCGTTGGCCACAATTAAAACAAACCAGATCGTGGAGCTGCGCGATCCCTTTGCATAAAAACATATGGCTTTTGCTATAAAAATTATGACTGCAAAACACCGGGCCATTAATAGCGTGCGGAGTGATTTACGCGTTATTGTTCTGCCGGGCGGACACGTGACGCGCGTGGCCAATGGGGGCGCGGGCGCCGGCAACTTATTAGGTGACTGTACTTCACCCCCCCCTGGTGCCACCAAGTTGTTACATGAAATCTGCAGTTTCATAATTTCGGCGGGTCGGGCTGGGCCGGCCAGGCGCGGGCTACTGCAATGGCCACCACCGGGGGC
Mouse CHRDL1 promotor (putative IRES)	GTGTGGTGGGGGCGCTGCGTGATGGGAAAGTGCCGGCTGAGCCGCACACTTTCTCCCCGGTTTGTAACTTTCGGGTCTGGGATGTATCAATAAAGCCCGGTGCTAGGACCAAGAAGGGGTGCGTGTTTGCAGCGGCTGGGCTGCTTGCTGGAGAACTTCCCGCCAGCGCCGGGTAGCCGGGCCAAGTAGGGAGCGGACAGGCGGGCGGGCAGGTGGCCCCGGGCCGCCGCGCCCGCGCCTTGGCTCTGCCCCCTGGAGCCAAGCGAGCCTCTGCTCCCTCGTGGTGCGAGGGCGGTGATGTTTTTCCTCCCACCCACTTTTGAGTCCCCCCTCCCCCTTCGCGCGCACTCAAGTTCTCGCCACAACCTGCGAGCCCCAGACCTCGGAGGAGCGCCCCAG…
EMCV IRES	GCCCTCGAGCGGGATCAATTCCGCCCCCCCCCTAACGTTACTGGCCGAAGCCGCTTGGAATAAGGCCGGTGTGCGTTTGTCTATATGTTATTTTCCACCATATTGCCGTCTTTTGGCAATGTGAGGGCCCGGAAACCTGGCCCTGTCTTCTTGACGAGCATTCCTAGGGGTCTTTCCCCTCTCGCCAAAGGAATGCAAGGTCTGTTGAATGTCGTGAAGGAAGCAGTTCCTCTGGAAGCTTCTTGAAGACAAACAACGTCTGTAGCGACCCTTTGCAGGCAGCGGAACCCCCCACCTGGCGACAGGTGCCTCTGCGGCCAAAAGCCACGTGTATAAGATACACCTGCAAAGGCGGCACAACCCCAGTGCCACGTTGTGAGTTGGATAGTTGTGGAAAGA…
HCV IRES	CCTGTGAGGAACTACTGTCTTCACGCAGAAAGCGCCTAGCCATGGCGTTAGTATGAGTGTCGTACAGCCTCCAGGCCCCCCCCTCCCGGGAGAGCCATAGTGGTCTGCGGAACCGGTGAGTACACCGGAATTGCCGGGAAGACTGGGTCCTTTCTTGGATAAACCCACTCTATGCCCGGCCATTTGGGCGTGCCCCCGCAAGACTGCTAGCCGAGTAGCGTTGGGTTGCGAAAGGCCTTGTGGTACTGCCTGATAGGGCGCTTGCGAGTGCCCCGGGAGGTCTCGTAGACCGTGCATCATGAGCACGAATCCTAAACCTCAAAGAAAAATG
crPV-IRES	AAAGCAAAAATGTGATCTTGCTTGTAAATACAATTTTGAGAGGTTAATAAATTACAAGTAGTGCTATTTTTGTATTTAGGTTAGCTATTTAGCTTTACGTTCCAGGATGCCTAGTGGCAGCCCCACAATATCCAGGAAGCCCTCTCTGCGGTTTTTCAGATTAGGTAGTCGAAAAACCTAAGAAATTTACCTGCTACATTTCAAGATACCATG
Scramble1 control	AAAGAACTGAGGGAGGAGGGACACCAGGTAGACAGTTGAGTCGGACTGGCGCTGGAGGAAGGCCGACTAGGGAAACGGCCAAAGTCAGTAGGTGAAAGAGGGCGGAAGGGCGAAGGCAGGTAGACTCGGGCGGTGAATAGCGACGAGGGGAGACATACATCAAGAGCGACGGCGAACCAAGTGCGTAGACGAAAGTCACTAGAGAAAGAGAGGAGAAAGGACGGACAAAGGCGGGCCAAGGTAGGCGGTAAAGGACTATGAGTGAAGATATG
Scramble 2 control	CCAGAAGGCCACAGCAGACGCAGCTATAAGGAACTAAGCTAGAAAAGAAAGCGGCCTGGGGTGTGAGGGGACAGGAACGGAAGTCACGGAACGTAATTAGAACACCAAGTAGCACGTAGGGGGGACGCGCAGACCGTGGCATAAGGAAACCTACGGGTGGGGGGATAGCAGGAAGGGAGTTAAGAGAAGGACATAGAGAGGAGGGGGGGAAGCGGACGGTACGACGGGAGAATAGGAGAGCCACGAGGGAGGGCATAATGAGTGAAGATATG
Scramble 3 control	TAGGCCGCGAACGAGACGCCCAAATAGCGGTAGGAGGGAGGGGAGGGGGGCGAGGGTTAGGTAGCACGCGCAAGAGTCAGAATCTGACGGGAGCAGAGAAAAAAAGGAGCAGGCAAAACAAAGCAGCGACAAACGGGACGAGCTAGAGACGGTAGGCGTCAGATAAAGCGGTGTCGAAGAGACAGCGTTAGTAAACCACAAGGGGGGGGCAAAGAGCATTAACGACGCAGGGGGGGAAGGTAGGGTTAGAGATCGAGATGAGTGAAGATATG
Human CDK11 (putative IRES)	AAGAAAGGGACCTGCTGTCCGACTTACAGGACATCAGCGACAGCGAGAGGAAGACCAGCTCGGCCGAGTCCTCGTCAGCGGAATCAGGCTCAGGTTCTGAGGAAGAAGAGGAGGAGGAGGAAGAGGAGGAGGAGGAAGGGAGCACCAGTGAAGAATCAGAGGAGGAGGAGGAGGAAGAGGAAGAGGAGGAGGAGGAGACCGGCAGCAACTCTGAGGAGGCATCAGAGCAGTCTGCCGAAGAAGTAAGTGAGGAAGAAATGAGTGAAGATATG
Mouse DLX1 promotor (putative IRES)	CAGGCGTTGGGGGCGGGCGAAGGGTGGGGACAGCAAGGGGGAGGGCGACGGCAGGGCGCGGCTGGTTGGTTTCTGGGGCGGGAAGCGCGCGAGGGAGGCGGGAGGCTGGAGTCGCGCGCCTTCGAGGTTCCTGCGCGGACGCCGCAGCCCATTGTGCGTCCCGCTCCGCGCGCTCTGTTGCAGAGGAGCCCCGGCCGGGACGTGTGGACCGGATTCTCCCCAGGCCGGGCCGCGTCGCCCGCTCTAGTCCAGCCGAGCCCGAGCTTCTCGGACCAATCCCCGGTGATTATGCAAGAGAGCCGACCAATCAGCTCCACCAGCTCATGAATATTTATGACCTTGGCTGAGTCAAGACTTTGAACCGAGTTTGGGGAGCTCGGCAGCATCATGCTTAGACTT…
Mouse HOXA9 5' UTR	CTGGTGCCACCAAGTTGTTACATGAAATCTGCAGTTTCATAATTTCGGCGGGTCGGGCTGGGCCGGCCAGGCGCGGGCTACTGCAATGGCCACCACCGGGGGC
