## Supplementary material for "Evaluating the reliability of tools for mRNA annotation and IRES studies": Now Table S3

### Sheet: Tornado plasmid
Cell line	vector	construct	replicate	ratio (n-luc / f-luc)	average ratio	standard dev.	confidence	AU-avg	AU-stdev	AU-CI
HEK293T	Tornado	EMCV	1	3543.82	7288.22	2387.47	1910.34	1457.64	477.495	382.068
HEK293T	Tornado	EMCV	2	5663.39
HEK293T	Tornado	EMCV	3	8403.89
HEK293T	Tornado	EMCV	4	7132.1
HEK293T	Tornado	EMCV	5	8841.98
HEK293T	Tornado	EMCV	6	10144.1
HEK293T	Tornado	HCV	1	33723.8	45851.3	18895.3	15119.1	9170.25	3779.07	3023.83
HEK293T	Tornado	HCV	2	22529.5
HEK293T	Tornado	HCV	3	53391.2
HEK293T	Tornado	HCV	4	68428.1
HEK293T	Tornado	HCV	5	64539.5
HEK293T	Tornado	HCV	6	32495.6
HEK293T	Tornado	crPV	1	94.8905	188.06	65.722	52.5876	37.6119	13.1444	10.5175
HEK293T	Tornado	crPV	2	159.215
HEK293T	Tornado	crPV	3	229.091
HEK293T	Tornado	crPV	4	288.161
HEK293T	Tornado	crPV	5	188.443
HEK293T	Tornado	crPV	6	168.558
HEK293T	Tornado	scramble 1	1	6.22689	10.0711	2.6586	2.12728	2.01421	0.53172	0.425456
HEK293T	Tornado	scramble 1	2	7.31758
HEK293T	Tornado	scramble 1	3	12.1725
HEK293T	Tornado	scramble 1	4	11.138
HEK293T	Tornado	scramble 1	5	10.9063
HEK293T	Tornado	scramble 1	6	12.6652
HEK293T	Tornado	scramble 2	1	4.08889	6.0243	1.84968	1.48003	1.20486	0.369937	0.296006
HEK293T	Tornado	scramble 2	2	5.29684
HEK293T	Tornado	scramble 2	3	6.60291
HEK293T	Tornado	scramble 2	4	4.01957
HEK293T	Tornado	scramble 2	5	7.82572
HEK293T	Tornado	scramble 2	6	8.31184
HEK293T	Tornado	scramble 3	1	5.82627	10.3257	3.05552	2.44488	2.06515	0.611104	0.488976
HEK293T	Tornado	scramble 3	2	8.19672
HEK293T	Tornado	scramble 3	3	14.5678
HEK293T	Tornado	scramble 3	4	12.1951
HEK293T	Tornado	scramble 3	5	10.9581
HEK293T	Tornado	scramble 3	6	10.2104
HEK293T	Tornado	CDK11	1	3.84595	6.42502	2.46131	1.96942	1.285	0.492261	0.393884
HEK293T	Tornado	CDK11	2	5.55732
HEK293T	Tornado	CDK11	3	3.5582
HEK293T	Tornado	CDK11	4	7.57727
HEK293T	Tornado	CDK11	5	8.90697
HEK293T	Tornado	CDK11	6	9.10442
HEK293T	Tornado	DLX1	1	13.6537	13.571	1.98216	1.58603	2.71421	0.396432	0.317206
HEK293T	Tornado	DLX1	2	13.3514
HEK293T	Tornado	DLX1	3	15.5018
HEK293T	Tornado	DLX1	4	9.96933
HEK293T	Tornado	DLX1	5	15.2672
HEK293T	Tornado	DLX1	6	13.6827
HEK293T	Tornado	CHRDL1	1	11.8183	23.0092	7.42171	5.93849	4.60185	1.48434	1.1877
HEK293T	Tornado	CHRDL1	2	23.3231
HEK293T	Tornado	CHRDL1	3	29.5674
HEK293T	Tornado	CHRDL1	4	30.2969
HEK293T	Tornado	CHRDL1	5	16.5475
HEK293T	Tornado	CHRDL1	6	26.5021
HEK293T	Tornado	MM Hoxa9 "IRES"	1	37.5985	32.319	3.48007	2.78458	6.4638	0.696013	0.556917
HEK293T	Tornado	MM Hoxa9 "IRES"	2	33.9473
HEK293T	Tornado	MM Hoxa9 "IRES"	3	30.7344
HEK293T	Tornado	MM Hoxa9 "IRES"	4	32.7307
HEK293T	Tornado	MM Hoxa9 "IRES"	5	27.1165
HEK293T	Tornado	MM Hoxa9 "IRES"	6	31.7866
HEK293T	Tornado	MM Hoxa9 UTR	1	15.5109	12.8423	3.87955	3.10423	2.56847	0.77591	0.620846
HEK293T	Tornado	MM Hoxa9 UTR	2	15.9439
HEK293T	Tornado	MM Hoxa9 UTR	3	11.501
HEK293T	Tornado	MM Hoxa9 UTR	4	5.69801
HEK293T	Tornado	MM Hoxa9 UTR	5	15.1966
HEK293T	Tornado	MM Hoxa9 UTR	6	13.2036

### Sheet: A vs G cap mRNA transfections
Cell line	construct	cap	replicate	ratio (n-luc / f-luc)	average ratio	standard dev.	confidence	AU-Avg	AU-Stdev	AU-CI
HEK293T	EMCV	A	1	1859.44	2121.17	310.856	304.633	212.117	31.0856	30.4633
HEK293T	EMCV	A	2	1868.24
HEK293T	EMCV	A	3	2490.26
HEK293T	EMCV	A	4	2266.74
HEK293T	EMCV	G	1	384.232	677.99	199.441	195.449	67.799	19.9441	19.5449
HEK293T	EMCV	G	2	737.166
HEK293T	EMCV	G	3	827.069
HEK293T	EMCV	G	4	763.493
HEK293T	HCV	A	1	5501.23	3440.44	1644.8	1611.87	344.044	164.48	161.187
HEK293T	HCV	A	2	1534.65
HEK293T	HCV	A	3	3027.4
HEK293T	HCV	A	4	3698.46
HEK293T	HCV	G	1	4905.5	4162.61	1081.5	1059.85	416.261	108.15	105.985
HEK293T	HCV	G	2	2555.75
HEK293T	HCV	G	3	4624.57
HEK293T	HCV	G	4	4564.63
HEK293T	cRPV	A	1	281.576	257.683	22.7255	22.2706	25.7683	2.27255	2.22706
HEK293T	cRPV	A	2	226.965
HEK293T	cRPV	A	3	263.501
HEK293T	cRPV	A	4	258.69
HEK293T	cRPV	G	1	604.033	636.241	178.178	174.611	63.6241	17.8178	17.4611
HEK293T	cRPV	G	2	396.876
HEK293T	cRPV	G	3	767.994
HEK293T	cRPV	G	4	776.063
HEK293T	scramble 1	A	1	1.9697	1.99938	0.471572	0.462133	0.199938	0.0471572	0.0462133
HEK293T	scramble 1	A	2	1.40097
HEK293T	scramble 1	A	3	2.54892
HEK293T	scramble 1	A	4	2.07792
HEK293T	scramble 1	G	1	11828.5	11465.4	2235.51	2190.76	1146.54	223.551	219.076
HEK293T	scramble 1	G	2	12658.9
HEK293T	scramble 1	G	3	8214.8
HEK293T	scramble 1	G	4	13159.4
HEK293T	scramble 2	A	1	4.31871	4.7098	1.24827	1.22328	0.47098	0.124827	0.122328
HEK293T	scramble 2	A	2	4.53804
HEK293T	scramble 2	A	3	6.46325
HEK293T	scramble 2	A	4	3.51921
HEK293T	scramble 2	G	1	4612.71	5192.85	1009.62	989.409	519.285	100.962	98.9409
HEK293T	scramble 2	G	2	6341.09
HEK293T	scramble 2	G	3	5696.69
HEK293T	scramble 2	G	4	4120.88
HEK293T	scramble 3	A	1	2.42678	2.29003	0.519769	0.509364	0.229003	0.0519769	0.0509364
HEK293T	scramble 3	A	2	1.55235
HEK293T	scramble 3	A	3	2.77358
HEK293T	scramble 3	A	4	2.40741
HEK293T	scramble 3	G	1	3700.58	4517.28	1086.72	1064.97	451.728	108.672	106.497
HEK293T	scramble 3	G	2	5213.4
HEK293T	scramble 3	G	3	5669.38
HEK293T	scramble 3	G	4	3485.78
HEK293T	CDK11	A	1	9.58637	8.41106	2.04294	2.00205	0.841106	0.204294	0.200205
HEK293T	CDK11	A	2	10.4
HEK293T	CDK11	A	3	5.78554
HEK293T	CDK11	A	4	7.87234
HEK293T	CDK11	G	1	8459.18	8544.16	1986.4	1946.64	854.416	198.64	194.664
HEK293T	CDK11	G	2	10865.5
HEK293T	CDK11	G	3	6022.23
HEK293T	CDK11	G	4	8829.76
HEK293T	DLX1	A	1	4.6661	7.83418	3.45138	3.38229	0.783418	0.345138	0.338229
HEK293T	DLX1	A	2	5.61025
HEK293T	DLX1	A	3	8.76712
HEK293T	DLX1	A	4	12.2932
HEK293T	DLX1	G	1	1917.03	1590.85	421.821	413.377	159.085	42.1821	41.3377
HEK293T	DLX1	G	2	1971.36
HEK293T	DLX1	G	3	1365.76
HEK293T	DLX1	G	4	1109.23
HEK293T	CHRDL1	A	1	3.4717	5.51999	1.41287	1.38459	0.551999	0.141287	0.138459
HEK293T	CHRDL1	A	2	5.69444
HEK293T	CHRDL1	A	3	6.39752
HEK293T	CHRDL1	A	4	6.51629
HEK293T	CHRDL1	G	1	441.299	652.012	193.554	189.68	65.2012	19.3554	18.968
HEK293T	CHRDL1	G	2	541.106
HEK293T	CHRDL1	G	3	857.374
HEK293T	CHRDL1	G	4	768.27
HEK293T	MM Hoxa9 "IRES"	A	1	3.35539	4.78302	1.0281	1.00752	0.478302	0.10281	0.100752
HEK293T	MM Hoxa9 "IRES"	A	2	4.71049
HEK293T	MM Hoxa9 "IRES"	A	3	5.56712
HEK293T	MM Hoxa9 "IRES"	A	4	5.49909
HEK293T	MM Hoxa9 "IRES"	G	1	63.6957	103.338	46.9639	46.0238	10.3338	4.69639	4.60238
HEK293T	MM Hoxa9 "IRES"	G	2	170.65
HEK293T	MM Hoxa9 "IRES"	G	3	97.6127
HEK293T	MM Hoxa9 "IRES"	G	4	81.3918
HEK293T	MM Hoxa9 UTR	A	1	6.30394	6.86267	2.10211	2.06003	0.686267	0.210211	0.206003
HEK293T	MM Hoxa9 UTR	A	2	6.68029
HEK293T	MM Hoxa9 UTR	A	3	4.71961
HEK293T	MM Hoxa9 UTR	A	4	9.74684
HEK293T	MM Hoxa9 UTR	G	1	6157.56	4882.15	1558.83	1527.62	488.215	155.883	152.762
HEK293T	MM Hoxa9 UTR	G	2	6218.53
HEK293T	MM Hoxa9 UTR	G	3	3093.3
HEK293T	MM Hoxa9 UTR	G	4	4059.2
C3H/10T1/2	EMCV	A	1	1565.68	2835.61	999.448	979.441	283.561	99.9448	97.9441
C3H/10T1/2	EMCV	A	2	2508.24
C3H/10T1/2	EMCV	A	3	3657.9
C3H/10T1/2	EMCV	A	4	3610.62
C3H/10T1/2	EMCV	G	1	1003.87	1297.97	219.91	215.508	129.797	21.991	21.5508
C3H/10T1/2	EMCV	G	2	1395.91
C3H/10T1/2	EMCV	G	3	1518.03
C3H/10T1/2	EMCV	G	4	1274.07
C3H/10T1/2	HCV	A	1	781.951	1050.59	434.713	426.011	105.059	43.4713	42.6011
C3H/10T1/2	HCV	A	2	631.864
C3H/10T1/2	HCV	A	3	1190.3
C3H/10T1/2	HCV	A	4	1598.23
C3H/10T1/2	HCV	G	1	1862.08	1719.97	434.478	425.781	171.997	43.4478	42.5781
C3H/10T1/2	HCV	G	2	1077.06
C3H/10T1/2	HCV	G	3	1909.58
C3H/10T1/2	HCV	G	4	2031.16
C3H/10T1/2	cRPV	A	1	43.5349	71.2083	27.4603	26.9106	7.12083	2.74603	2.69106
C3H/10T1/2	cRPV	A	2	56.6445
C3H/10T1/2	cRPV	A	3	78.3217
C3H/10T1/2	cRPV	A	4	106.332
C3H/10T1/2	cRPV	G	1	389.15	306.087	84.7592	83.0625	30.6087	8.47592	8.30625
C3H/10T1/2	cRPV	G	2	189.243
C3H/10T1/2	cRPV	G	3	308.321
C3H/10T1/2	cRPV	G	4	337.635
C3H/10T1/2	scramble 1	A	1	0.884354	1.80227	1.03905	1.01825	0.180227	0.103905	0.101825
C3H/10T1/2	scramble 1	A	2	1.42574
C3H/10T1/2	scramble 1	A	3	3.29114
C3H/10T1/2	scramble 1	A	4	1.60784
C3H/10T1/2	scramble 1	G	1	11525	9774.89	1776.02	1740.47	977.489	177.602	174.047
C3H/10T1/2	scramble 1	G	2	8486.62
C3H/10T1/2	scramble 1	G	3	8021.88
C3H/10T1/2	scramble 1	G	4	11066.1
C3H/10T1/2	scramble 2	A	1	3.98148	3.57359	0.802732	0.786663	0.357359	0.0802732	0.0786663
C3H/10T1/2	scramble 2	A	2	3.96226
C3H/10T1/2	scramble 2	A	3	3.98104
C3H/10T1/2	scramble 2	A	4	2.36957
C3H/10T1/2	scramble 2	G	1	4072.68	3444.31	784.951	769.238	344.431	78.4951	76.9238
C3H/10T1/2	scramble 2	G	2	3501.74
C3H/10T1/2	scramble 2	G	3	3880.86
C3H/10T1/2	scramble 2	G	4	2321.94
C3H/10T1/2	scramble 3	A	1	0.615385	1.94291	0.895021	0.877105	0.194291	0.0895021	0.0877105
C3H/10T1/2	scramble 3	A	2	2.55274
C3H/10T1/2	scramble 3	A	3	2.22615
C3H/10T1/2	scramble 3	A	4	2.37736
C3H/10T1/2	scramble 3	G	1	3917.42	3787.08	347.136	340.187	378.708	34.7136	34.0187
C3H/10T1/2	scramble 3	G	2	3743.73
C3H/10T1/2	scramble 3	G	3	4155.21
C3H/10T1/2	scramble 3	G	4	3331.98
C3H/10T1/2	CDK11	A	1	1.45038	2.32685	0.706368	0.692228	0.232685	0.0706368	0.0692228
C3H/10T1/2	CDK11	A	2	3.16981
C3H/10T1/2	CDK11	A	3	2.43722
C3H/10T1/2	CDK11	A	4	2.25
C3H/10T1/2	CDK11	G	1	6437.28	5846.59	909.823	891.61	584.659	90.9823	89.161
C3H/10T1/2	CDK11	G	2	6177.17
C3H/10T1/2	CDK11	G	3	4491.31
C3H/10T1/2	CDK11	G	4	6280.58
C3H/10T1/2	DLX1	A	1	4.00922	4.02249	0.708252	0.694074	0.402249	0.0708252	0.0694074
C3H/10T1/2	DLX1	A	2	3.26316
C3H/10T1/2	DLX1	A	3	3.8477
C3H/10T1/2	DLX1	A	4	4.96988
C3H/10T1/2	DLX1	G	1	834.245	886.019	74.6411	73.1469	88.6019	7.46411	7.31469
C3H/10T1/2	DLX1	G	2	913.983
C3H/10T1/2	DLX1	G	3	978.447
C3H/10T1/2	DLX1	G	4	817.401
C3H/10T1/2	CHRDL1	A	1	1.34969	2.98013	1.28715	1.26138	0.298013	0.128715	0.126138
C3H/10T1/2	CHRDL1	A	2	4.0339
C3H/10T1/2	CHRDL1	A	3	2.54902
C3H/10T1/2	CHRDL1	A	4	3.98792
C3H/10T1/2	CHRDL1	G	1	281.948	349.614	62.663	61.4086	34.9614	6.2663	6.14086
C3H/10T1/2	CHRDL1	G	2	424.607
C3H/10T1/2	CHRDL1	G	3	373.795
C3H/10T1/2	CHRDL1	G	4	318.107
C3H/10T1/2	MM Hoxa9 "IRES"	A	1	2.15938	2.91471	0.768529	0.753145	0.291471	0.0768529	0.0753145
C3H/10T1/2	MM Hoxa9 "IRES"	A	2	3.1768
C3H/10T1/2	MM Hoxa9 "IRES"	A	3	2.45033
C3H/10T1/2	MM Hoxa9 "IRES"	A	4	3.87234
C3H/10T1/2	MM Hoxa9 "IRES"	G	1	75.419	82.524	14.8377	14.5407	8.2524	1.48377	1.45407
C3H/10T1/2	MM Hoxa9 "IRES"	G	2	104.585
C3H/10T1/2	MM Hoxa9 "IRES"	G	3	72.6523
C3H/10T1/2	MM Hoxa9 "IRES"	G	4	77.4395
C3H/10T1/2	MM Hoxa9 UTR	A	1	2.97071	2.90263	0.797535	0.78157	0.290263	0.0797535	0.078157
C3H/10T1/2	MM Hoxa9 UTR	A	2	2.1519
C3H/10T1/2	MM Hoxa9 UTR	A	3	2.5
C3H/10T1/2	MM Hoxa9 UTR	A	4	3.98792
C3H/10T1/2	MM Hoxa9 UTR	G	1	3685.51	3522.3	605.64	593.516	352.23	60.564	59.3516
C3H/10T1/2	MM Hoxa9 UTR	G	2	4170.98
C3H/10T1/2	MM Hoxa9 UTR	G	3	2714.24
C3H/10T1/2	MM Hoxa9 UTR	G	4	3518.49
